# Stress drives plasticity in leaf maturation transcriptional dynamics

**DOI:** 10.1101/2025.02.24.639183

**Authors:** Joseph Swift, Xuelin Wu, Jiaying Xu, Tanvi Jain, Natanella Illouz-Eliaz, Joseph R. Nery, Joanne Chory, Joseph R. Ecker

## Abstract

Leaf development is dynamic, adapting to environmental stress to optimize resource use. For example, in response to drought, *Arabidopsis* restricts leaf growth to enhance water use efficiency. While this plastic response is well described at the physiological level, the underlying transcriptional changes that facilitate adjustments in leaf development in response to stress remain poorly described. By constructing a ∼1 million single-nuclei transcriptome atlas, we demonstrate that drought stress limits leaf growth by advancing transcriptional responses related to maturation and aging. Notably, we find that these transcriptional changes scale with environmental stress, and help explain how shoot size can decline proportionally with stress intensity. Leveraging these insights, we increased leaf growth under stress by cell-type targeted upregulation of *FERRIC REDUCTION OXIDASE 6* in the mesophyll.
