## Supplementary material for "Stress drives plasticity in leaf maturation transcriptional dynamics": Table S1

### Sheet: Supplementary Table 1
Supplementary Table 1
Distribution and count of nuclei across leaf and seedlings assayed by sci-RNA-seq3.
Individual Leaf Rosette Experiments						Hormone Treatment Experiments			Seedling HA Experiments
(L)eaf stage	Time point (day)	(W)atered or (D)rought	(R)eplicate	Nuclei count		Treatment	Nuclei count		Time point (D)ay	HA x	(R)eplicate	Nuclei count
L01	1	W	R01	4		ABA	1776		D01	3.33	R01	124
L01	1	W	R02	20		ACC	6901		D01	3.33	R02	393
L01	1	W	R03	7		AUX	10505		D01	3.33	R03	310
L01	1	W	R04	19		BR	4412		D01	3.33	R04	744
L01	1	W	R05	10		CK	8306		D01	3.33	R05	1572
L01	1	W	R06	3		GA	7325		D01	3.33	R06	165
L02	1	W	R01	2		MJ	8340		D02	3.33	R01	379
L02	1	W	R02	19		Mock	3712		D02	3.33	R02	366
L02	1	W	R03	108		SA	11157		D02	3.33	R03	246
L02	1	W	R04	5					D02	3.33	R04	239
L02	1	W	R05	9					D02	3.33	R05	961
L02	1	W	R06	17					D02	3.33	R06	18
L03	1	W	R01	1					D03	3.33	R01	855
L03	1	W	R02	12					D03	3.33	R02	562
L03	1	W	R04	13					D03	3.33	R03	654
L03	1	W	R05	12					D03	3.33	R04	1709
L03	1	W	R06	22					D03	3.33	R05	991
L04	1	W	R02	35					D03	3.33	R06	220
L04	1	W	R03	94					D04	3.33	R01	871
L04	1	W	R04	4					D04	3.33	R02	801
L04	1	W	R05	20					D04	3.33	R03	563
L04	1	W	R06	25					D04	3.33	R04	1612
L05	1	W	R01	2					D04	3.33	R05	920
L05	1	W	R02	4					D04	3.33	R06	362
L05	1	W	R03	151					D05	3.33	R01	964
L05	1	W	R04	15					D05	3.33	R02	624
L05	1	W	R05	12					D05	3.33	R03	906
L05	1	W	R06	4					D05	3.33	R04	2089
L06	1	W	R01	1					D05	3.33	R05	757
L06	1	W	R02	74					D05	3.33	R06	24
L06	1	W	R03	599					D06	3.33	R01	361
L06	1	W	R04	16					D06	3.33	R02	361
L06	1	W	R05	50					D06	3.33	R03	581
L06	1	W	R06	53					D06	3.33	R04	423
L07	1	W	R01	308					D06	3.33	R05	550
L07	1	W	R02	699					D06	3.33	R06	38
L07	1	W	R03	270					D07	3.33	R01	228
L07	1	W	R04	53					D07	3.33	R02	741
L07	1	W	R05	6					D07	3.33	R03	90
L07	1	W	R06	49					D07	3.33	R04	176
L08	1	W	R01	101					D07	3.33	R05	108
L08	1	W	R02	863					D07	3.33	R06	253
L08	1	W	R03	160					D07	3.33	R07	1685
L08	1	W	R04	207					D07	3.33	R08	153
L08	1	W	R05	194					D08	3.33	R01	187
L08	1	W	R06	393					D08	3.33	R02	11
L09	1	W	R01	318					D08	3.33	R03	359
L09	1	W	R02	1581					D08	3.33	R04	8
L09	1	W	R03	1472					D08	3.33	R05	286
L09	1	W	R04	1682					D08	3.33	R06	1
L09	1	W	R05	2121					D08	3.33	R07	598
L09	1	W	R06	3643					D08	3.33	R08	250
L10	1	W	R01	228					D09	3.33	R02	210
L10	1	W	R02	243					D09	3.33	R03	304
L10	1	W	R03	1026					D09	3.33	R04	581
L10	1	W	R04	67					D09	3.33	R05	232
L10	1	W	R05	23					D09	3.33	R06	141
L10	1	W	R06	76					D09	3.33	R07	569
L11	1	W	R01	1525					D09	3.33	R08	196
L11	1	W	R02	300					D10	3.33	R01	183
L11	1	W	R03	1693					D10	3.33	R02	98
L01	2	D	R02	6					D10	3.33	R03	281
L01	2	D	R03	44					D10	3.33	R04	253
L01	2	D	R04	42					D10	3.33	R05	109
L01	2	D	R05	26					D10	3.33	R06	68
L01	2	D	R06	15					D10	3.33	R07	725
L01	2	W	R01	30					D10	3.33	R08	83
L01	2	W	R02	8					D11	3.33	R01	451
L01	2	W	R03	15					D11	3.33	R02	152
L01	2	W	R04	34					D11	3.33	R03	104
L01	2	W	R05	10					D11	3.33	R04	61
L01	2	W	R06	3					D11	3.33	R05	224
L02	2	D	R01	13					D11	3.33	R06	9
L02	2	D	R02	1					D11	3.33	R07	18
L02	2	D	R03	6					D11	3.33	R08	3
L02	2	D	R04	9					D01	2.5	R01	229
L02	2	D	R05	5					D01	2.5	R02	429
L02	2	W	R01	75					D01	2.5	R03	119
L02	2	W	R02	36					D01	2.5	R04	639
L02	2	W	R04	1					D01	2.5	R05	2178
L03	2	D	R02	1					D01	2.5	R06	670
L03	2	D	R03	77					D02	2.5	R01	285
L03	2	D	R04	2					D02	2.5	R02	291
L03	2	D	R05	14					D02	2.5	R03	403
L03	2	D	R06	7					D02	2.5	R04	572
L03	2	W	R01	133					D02	2.5	R05	1007
L03	2	W	R03	44					D02	2.5	R06	291
L03	2	W	R04	30					D03	2.5	R01	757
L03	2	W	R05	7					D03	2.5	R02	328
L03	2	W	R06	4					D03	2.5	R03	638
L04	2	D	R01	2					D03	2.5	R04	1150
L04	2	D	R02	21					D03	2.5	R05	885
L04	2	D	R03	87					D03	2.5	R06	289
L04	2	D	R04	37					D04	2.5	R01	742
L04	2	D	R05	3					D04	2.5	R02	515
L04	2	D	R06	3					D04	2.5	R03	530
L04	2	W	R01	29					D04	2.5	R04	1381
L04	2	W	R03	94					D04	2.5	R05	438
L04	2	W	R04	35					D04	2.5	R06	21
L04	2	W	R05	13					D05	2.5	R01	782
L04	2	W	R06	22					D05	2.5	R02	563
L05	2	D	R01	1					D05	2.5	R03	428
L05	2	D	R02	8					D05	2.5	R04	2614
L05	2	D	R03	1					D05	2.5	R05	842
L05	2	D	R04	6					D05	2.5	R06	681
L05	2	D	R05	22					D06	2.5	R01	313
L05	2	D	R06	2					D06	2.5	R02	171
L05	2	W	R01	20					D06	2.5	R03	266
L05	2	W	R02	1					D06	2.5	R04	964
L05	2	W	R03	37					D06	2.5	R05	861
L05	2	W	R04	2					D06	2.5	R06	67
L05	2	W	R05	23					D07	2.5	R01	271
L05	2	W	R06	3					D07	2.5	R02	83
L06	2	D	R02	373					D07	2.5	R03	345
L06	2	D	R03	27					D07	2.5	R04	29
L06	2	D	R04	8					D07	2.5	R05	413
L06	2	D	R05	7					D07	2.5	R06	32
L06	2	D	R06	26					D07	2.5	R07	539
L06	2	W	R01	43					D07	2.5	R08	388
L06	2	W	R02	1					D08	2.5	R01	210
L06	2	W	R03	50					D08	2.5	R02	183
L06	2	W	R04	6					D08	2.5	R03	855
L06	2	W	R05	28					D08	2.5	R04	225
L06	2	W	R06	37					D08	2.5	R05	555
L07	2	D	R01	1056					D08	2.5	R06	299
L07	2	D	R02	535					D08	2.5	R07	590
L07	2	D	R03	768					D08	2.5	R08	494
L07	2	D	R04	67					D09	2.5	R02	36
L07	2	D	R05	33					D09	2.5	R03	341
L07	2	D	R06	12					D09	2.5	R04	185
L07	2	W	R01	1492					D09	2.5	R05	323
L07	2	W	R02	620					D09	2.5	R06	56
L07	2	W	R03	1876					D09	2.5	R07	293
L07	2	W	R04	14					D09	2.5	R08	300
L07	2	W	R05	42					D10	2.5	R01	429
L07	2	W	R06	11					D10	2.5	R02	236
L08	2	D	R01	1368					D10	2.5	R03	605
L08	2	D	R02	849					D10	2.5	R04	292
L08	2	D	R03	933					D10	2.5	R05	485
L08	2	D	R04	33					D10	2.5	R06	24
L08	2	D	R05	121					D10	2.5	R07	6
L08	2	D	R06	27					D10	2.5	R08	11
L08	2	W	R01	1275					D11	2.5	R01	434
L08	2	W	R02	421					D11	2.5	R02	77
L08	2	W	R03	981					D11	2.5	R03	195
L08	2	W	R04	79					D11	2.5	R04	161
L08	2	W	R05	100					D11	2.5	R05	667
L08	2	W	R06	34					D11	2.5	R06	366
L09	2	D	R01	368					D11	2.5	R07	815
L09	2	D	R02	619					D11	2.5	R08	187
L09	2	D	R03	810					D01	2	R01	664
L09	2	D	R04	2086					D01	2	R02	920
L09	2	D	R05	1456					D01	2	R03	1414
L09	2	D	R06	1730					D01	2	R04	1422
L09	2	W	R01	222					D01	2	R05	1757
L09	2	W	R02	57					D01	2	R06	883
L09	2	W	R03	1617					D02	2	R01	563
L09	2	W	R04	610					D02	2	R02	1250
L09	2	W	R05	1216					D02	2	R03	590
L09	2	W	R06	853					D02	2	R04	3274
L10	2	D	R01	3759					D02	2	R05	596
L10	2	D	R02	1458					D02	2	R06	554
L10	2	D	R03	1330					D03	2	R01	902
L10	2	D	R04	1046					D03	2	R02	1473
L10	2	D	R05	904					D03	2	R03	2005
L10	2	D	R06	582					D03	2	R04	5643
L10	2	W	R01	1539					D03	2	R05	1932
L10	2	W	R02	1892					D03	2	R06	1837
L10	2	W	R03	1282					D04	2	R01	415
L10	2	W	R04	468					D04	2	R02	2129
L10	2	W	R05	740					D04	2	R03	290
L10	2	W	R06	638					D04	2	R04	3273
L11	2	D	R01	696					D04	2	R05	403
L11	2	D	R02	168					D04	2	R06	2125
L11	2	D	R03	885					D05	2	R01	605
L11	2	W	R01	1432					D05	2	R02	512
L11	2	W	R02	863					D05	2	R03	479
L11	2	W	R03	220					D05	2	R04	3234
L12	2	D	R01	1496					D05	2	R05	797
L12	2	D	R02	274					D05	2	R06	1392
L12	2	D	R03	1					D06	2	R01	593
L12	2	W	R01	404					D06	2	R02	372
L12	2	W	R02	962					D06	2	R03	334
L12	2	W	R03	861					D06	2	R04	1026
L01	3	D	R01	27					D06	2	R05	765
L01	3	D	R03	70					D06	2	R06	38
L01	3	D	R04	26					D07	2	R01	133
L01	3	D	R05	46					D07	2	R02	1152
L01	3	D	R06	30					D07	2	R03	1427
L01	3	W	R01	69					D07	2	R04	434
L01	3	W	R02	15					D07	2	R05	388
L01	3	W	R03	37					D07	2	R06	1142
L01	3	W	R04	48					D07	2	R07	970
L01	3	W	R05	38					D07	2	R08	568
L01	3	W	R06	6					D08	2	R01	150
L02	3	D	R01	85					D08	2	R02	225
L02	3	D	R02	71					D08	2	R03	786
L02	3	D	R03	217					D08	2	R04	512
L02	3	D	R04	33					D08	2	R05	438
L02	3	D	R05	81					D08	2	R06	328
L02	3	D	R06	23					D08	2	R07	402
L02	3	W	R01	13					D08	2	R08	421
L02	3	W	R02	102					D09	2	R02	589
L02	3	W	R03	5					D09	2	R03	64
L02	3	W	R04	18					D09	2	R04	872
L02	3	W	R05	14					D09	2	R05	201
L02	3	W	R06	11					D09	2	R06	682
L03	3	D	R01	85					D09	2	R07	843
L03	3	D	R02	2					D09	2	R08	167
L03	3	D	R03	119					D10	2	R01	139
L03	3	D	R04	96					D10	2	R02	114
L03	3	D	R05	272					D10	2	R03	203
L03	3	D	R06	80					D10	2	R04	689
L03	3	W	R02	342					D10	2	R05	184
L03	3	W	R03	32					D10	2	R06	498
L03	3	W	R04	24					D10	2	R07	429
L03	3	W	R05	66					D10	2	R08	172
L03	3	W	R06	92					D11	2	R01	210
L04	3	D	R01	110					D11	2	R02	91
L04	3	D	R02	110					D11	2	R03	134
L04	3	D	R03	307					D11	2	R04	146
L04	3	D	R04	61					D11	2	R05	386
L04	3	D	R05	35					D11	2	R06	261
L04	3	D	R06	24					D11	2	R07	642
L04	3	W	R01	22					D11	2	R08	355
L04	3	W	R02	251					D01	1.67	R01	1185
L04	3	W	R03	80					D01	1.67	R02	479
L04	3	W	R04	13					D01	1.67	R03	1098
L04	3	W	R05	5					D01	1.67	R04	814
L04	3	W	R06	19					D01	1.67	R05	1214
L05	3	D	R01	208					D01	1.67	R06	353
L05	3	D	R02	24					D02	1.67	R01	1229
L05	3	D	R03	225					D02	1.67	R02	1169
L05	3	D	R04	139					D02	1.67	R03	1282
L05	3	D	R05	52					D02	1.67	R04	2790
L05	3	D	R06	32					D02	1.67	R05	1559
L05	3	W	R01	54					D02	1.67	R06	1091
L05	3	W	R02	302					D03	1.67	R01	483
L05	3	W	R03	27					D03	1.67	R02	1182
L05	3	W	R04	75					D03	1.67	R03	481
L05	3	W	R05	38					D03	1.67	R04	4847
L05	3	W	R06	14					D03	1.67	R05	1028
L06	3	D	R01	109					D03	1.67	R06	5
L06	3	D	R02	102					D04	1.67	R01	1195
L06	3	D	R03	174					D04	1.67	R02	2048
L06	3	D	R04	12					D04	1.67	R03	591
L06	3	D	R05	25					D04	1.67	R04	2596
L06	3	D	R06	14					D04	1.67	R05	874
L06	3	W	R01	139					D04	1.67	R06	3209
L06	3	W	R02	220					D05	1.67	R01	1829
L06	3	W	R03	216					D05	1.67	R02	955
L06	3	W	R04	17					D05	1.67	R03	880
L06	3	W	R05	28					D05	1.67	R04	6503
L06	3	W	R06	12					D05	1.67	R05	1347
L07	3	D	R01	776					D05	1.67	R06	1301
L07	3	D	R02	246					D06	1.67	R01	262
L07	3	D	R03	239					D06	1.67	R02	434
L07	3	D	R04	32					D06	1.67	R03	258
L07	3	D	R05	23					D06	1.67	R04	1525
L07	3	D	R06	40					D06	1.67	R05	503
L07	3	W	R01	1071					D06	1.67	R06	1822
L07	3	W	R02	733					D07	1.67	R01	79
L07	3	W	R03	618					D07	1.67	R02	1532
L07	3	W	R04	67					D07	1.67	R03	196
L07	3	W	R05	30					D07	1.67	R04	200
L07	3	W	R06	9					D07	1.67	R05	502
L08	3	D	R01	299					D07	1.67	R06	818
L08	3	D	R02	2441					D07	1.67	R07	609
L08	3	D	R03	332					D07	1.67	R08	639
L08	3	D	R04	128					D08	1.67	R01	309
L08	3	D	R05	34					D08	1.67	R02	338
L08	3	D	R06	73					D08	1.67	R03	558
L08	3	W	R01	1642					D08	1.67	R04	805
L08	3	W	R02	864					D08	1.67	R05	283
L08	3	W	R03	1718					D08	1.67	R06	397
L08	3	W	R04	49					D08	1.67	R07	1022
L08	3	W	R05	263					D08	1.67	R08	347
L08	3	W	R06	61					D09	1.67	R02	1078
L09	3	D	R01	715					D09	1.67	R03	326
L09	3	D	R02	525					D09	1.67	R04	996
L09	3	D	R03	177					D09	1.67	R05	732
L09	3	D	R04	220					D09	1.67	R06	12
L09	3	D	R05	926					D09	1.67	R07	442
L09	3	D	R06	280					D09	1.67	R08	18
L09	3	W	R01	1553					D10	1.67	R01	405
L09	3	W	R02	1044					D10	1.67	R02	315
L09	3	W	R03	59					D10	1.67	R03	214
L09	3	W	R04	552					D10	1.67	R04	1692
L09	3	W	R05	1661					D10	1.67	R05	343
L09	3	W	R06	403					D10	1.67	R06	636
L10	3	D	R01	1060					D10	1.67	R07	891
L10	3	D	R02	152					D10	1.67	R08	307
L10	3	D	R03	712					D11	1.67	R01	79
L10	3	D	R04	1340					D11	1.67	R02	267
L10	3	D	R05	1109					D11	1.67	R03	86
L10	3	D	R06	557					D11	1.67	R04	343
L10	3	W	R01	1419					D11	1.67	R05	161
L10	3	W	R02	1595					D11	1.67	R06	798
L10	3	W	R03	820					D11	1.67	R07	869
L10	3	W	R04	1234					D11	1.67	R08	211
L10	3	W	R05	807					D01	1.43	R01	680
L10	3	W	R06	850					D01	1.43	R02	614
L11	3	D	R01	584					D01	1.43	R03	503
L11	3	D	R02	864					D01	1.43	R04	1004
L11	3	D	R03	1214					D01	1.43	R05	800
L11	3	D	R04	870					D01	1.43	R06	304
L11	3	D	R05	1106					D02	1.43	R01	365
L11	3	D	R06	569					D02	1.43	R02	928
L11	3	W	R01	892					D02	1.43	R03	480
L11	3	W	R02	1494					D02	1.43	R04	1687
L11	3	W	R03	696					D02	1.43	R05	344
L11	3	W	R04	1019					D02	1.43	R06	1279
L11	3	W	R05	809					D03	1.43	R01	398
L11	3	W	R06	1523					D03	1.43	R02	1146
L12	3	D	R01	247					D03	1.43	R03	480
L12	3	D	R02	152					D03	1.43	R04	5200
L12	3	D	R03	385					D03	1.43	R05	649
L12	3	W	R01	1967					D03	1.43	R06	1919
L12	3	W	R02	999					D04	1.43	R01	934
L12	3	W	R03	558					D04	1.43	R02	791
L01	4	D	R01	3					D04	1.43	R03	342
L01	4	D	R02	352					D04	1.43	R04	2006
L01	4	D	R03	353					D04	1.43	R05	811
L01	4	D	R04	138					D04	1.43	R06	1452
L01	4	D	R05	188					D05	1.43	R01	891
L01	4	D	R06	504					D05	1.43	R02	1326
L01	4	W	R01	46					D05	1.43	R03	368
L01	4	W	R02	218					D05	1.43	R04	6813
L01	4	W	R03	450					D05	1.43	R05	1302
L01	4	W	R04	157					D05	1.43	R06	3349
L01	4	W	R05	487					D06	1.43	R01	252
L01	4	W	R06	189					D06	1.43	R02	635
L02	4	D	R01	145					D06	1.43	R03	520
L02	4	D	R02	263					D06	1.43	R04	3286
L02	4	D	R03	187					D06	1.43	R05	319
L02	4	D	R04	90					D06	1.43	R06	1510
L02	4	D	R05	65					D07	1.43	R01	39
L02	4	D	R06	138					D07	1.43	R02	707
L02	4	W	R01	2					D07	1.43	R03	118
L02	4	W	R02	364					D07	1.43	R04	681
L02	4	W	R03	202					D07	1.43	R05	163
L02	4	W	R04	32					D07	1.43	R06	494
L02	4	W	R05	15					D07	1.43	R07	345
L02	4	W	R06	63					D07	1.43	R08	268
L03	4	D	R01	190					D08	1.43	R01	3
L03	4	D	R02	315					D08	1.43	R02	73
L03	4	D	R03	351					D08	1.43	R03	227
L03	4	D	R04	14					D08	1.43	R04	226
L03	4	D	R05	166					D08	1.43	R05	387
L03	4	D	R06	278					D08	1.43	R06	70
L03	4	W	R01	103					D08	1.43	R07	323
L03	4	W	R02	283					D08	1.43	R08	237
L03	4	W	R03	550					D09	1.43	R02	1324
L03	4	W	R04	24					D09	1.43	R03	30
L03	4	W	R05	18					D09	1.43	R04	4185
L03	4	W	R06	73					D09	1.43	R05	97
L04	4	D	R01	598					D09	1.43	R06	1642
L04	4	D	R02	167					D09	1.43	R07	108
L04	4	D	R03	638					D09	1.43	R08	30
L04	4	D	R04	88					D10	1.43	R01	110
L04	4	D	R05	109					D10	1.43	R02	786
L04	4	D	R06	64					D10	1.43	R03	448
L04	4	W	R01	38					D10	1.43	R04	2462
L04	4	W	R02	656					D10	1.43	R05	371
L04	4	W	R03	645					D10	1.43	R06	1898
L04	4	W	R04	73					D10	1.43	R07	370
L04	4	W	R05	45					D10	1.43	R08	308
L04	4	W	R06	160					D11	1.43	R01	104
L05	4	D	R01	1100					D11	1.43	R02	259
L05	4	D	R02	2581					D11	1.43	R03	77
L05	4	D	R03	393					D11	1.43	R04	889
L05	4	D	R04	32					D11	1.43	R05	282
L05	4	D	R05	116					D11	1.43	R06	1703
L05	4	D	R06	103					D11	1.43	R07	382
L05	4	W	R01	11					D11	1.43	R08	230
L05	4	W	R02	1360					D01	1.25	R01	992
L05	4	W	R03	202					D01	1.25	R02	690
L05	4	W	R04	105					D01	1.25	R03	1996
L05	4	W	R05	29					D01	1.25	R04	1372
L05	4	W	R06	39					D01	1.25	R05	1149
L06	4	D	R01	910					D01	1.25	R06	571
L06	4	D	R02	638					D02	1.25	R01	496
L06	4	D	R03	228					D02	1.25	R02	628
L06	4	D	R04	30					D02	1.25	R03	576
L06	4	D	R05	17					D02	1.25	R04	1958
L06	4	D	R06	39					D02	1.25	R05	419
L06	4	W	R01	254					D02	1.25	R06	1225
L06	4	W	R02	1121					D03	1.25	R01	1347
L06	4	W	R03	158					D03	1.25	R02	769
L06	4	W	R04	53					D03	1.25	R03	1205
L06	4	W	R05	9					D03	1.25	R04	4710
L06	4	W	R06	59					D03	1.25	R05	1846
L07	4	D	R01	995					D03	1.25	R06	12
L07	4	D	R02	2016					D04	1.25	R01	1700
L07	4	D	R03	1235					D04	1.25	R02	1055
L07	4	D	R04	5					D04	1.25	R03	1396
L07	4	D	R05	63					D04	1.25	R04	3783
L07	4	D	R06	127					D04	1.25	R05	1841
L07	4	W	R01	149					D04	1.25	R06	15
L07	4	W	R02	1458					D05	1.25	R01	1533
L07	4	W	R03	4872					D05	1.25	R02	1396
L07	4	W	R04	3					D05	1.25	R03	531
L07	4	W	R05	2					D05	1.25	R04	3406
L07	4	W	R06	5					D05	1.25	R05	3033
L08	4	D	R01	1960					D05	1.25	R06	4
L08	4	D	R02	497					D06	1.25	R01	404
L08	4	D	R03	425					D06	1.25	R02	780
L08	4	D	R04	195					D06	1.25	R03	244
L08	4	D	R05	163					D06	1.25	R04	1900
L08	4	D	R06	1140					D06	1.25	R05	599
L08	4	W	R01	303					D06	1.25	R06	1613
L08	4	W	R02	1479					D07	1.25	R03	5
L08	4	W	R03	397					D07	1.25	R04	5
L08	4	W	R04	37					D07	1.25	R06	1961
L08	4	W	R05	801					D07	1.25	R07	16
L08	4	W	R06	1362					D07	1.25	R08	422
L09	4	D	R01	84					D08	1.25	R01	117
L09	4	D	R02	358					D08	1.25	R02	110
L09	4	D	R03	755					D08	1.25	R03	719
L09	4	D	R04	2017					D08	1.25	R04	969
L09	4	D	R05	429					D08	1.25	R05	401
L09	4	D	R06	765					D08	1.25	R06	294
L09	4	W	R01	9					D08	1.25	R07	610
L09	4	W	R02	1210					D08	1.25	R08	346
L09	4	W	R03	191					D09	1.25	R02	731
L09	4	W	R04	742					D09	1.25	R03	53
L09	4	W	R05	669					D09	1.25	R04	1247
L09	4	W	R06	194					D09	1.25	R05	267
L10	4	D	R01	490					D09	1.25	R06	9
L10	4	D	R02	1396					D09	1.25	R07	634
L10	4	D	R03	1360					D09	1.25	R08	3
L10	4	D	R04	1794					D10	1.25	R01	205
L10	4	D	R05	3015					D10	1.25	R02	625
L10	4	D	R06	1685					D10	1.25	R03	259
L10	4	W	R01	2311					D10	1.25	R04	3202
L10	4	W	R02	2068					D10	1.25	R05	367
L10	4	W	R03	2415					D10	1.25	R07	2245
L10	4	W	R04	674					D10	1.25	R08	14
L10	4	W	R05	1563					D11	1.25	R01	132
L10	4	W	R06	1596					D11	1.25	R02	407
L11	4	D	R01	429					D11	1.25	R03	40
L11	4	D	R02	291					D11	1.25	R04	1749
L11	4	D	R03	1583					D11	1.25	R05	355
L11	4	D	R04	1835					D11	1.25	R06	9
L11	4	D	R05	3134					D11	1.25	R07	1229
L11	4	D	R06	2046					D11	1.25	R08	2
L11	4	W	R01	520					D01	1.12	R02	647
L11	4	W	R02	613					D01	1.12	R03	850
L11	4	W	R03	884					D01	1.12	R04	440
L11	4	W	R04	793					D01	1.12	R05	1388
L11	4	W	R05	1690					D01	1.12	R06	226
L11	4	W	R06	2696					D02	1.12	R01	41
L12	4	D	R01	691					D02	1.12	R02	800
L12	4	D	R02	265					D02	1.12	R03	24
L12	4	D	R03	555					D02	1.12	R04	2138
L12	4	W	R01	289					D02	1.12	R05	77
L12	4	W	R02	97					D02	1.12	R06	1352
L12	4	W	R03	84					D03	1.12	R01	830
L13	4	D	R01	277					D03	1.12	R02	1612
L13	4	D	R02	173					D03	1.12	R03	737
L13	4	D	R03	365					D03	1.12	R04	4629
L13	4	W	R01	195					D03	1.12	R05	1066
L13	4	W	R03	80					D03	1.12	R06	1375
L01	5	D	R01	274					D04	1.12	R01	430
L01	5	D	R02	130					D04	1.12	R02	1956
L01	5	D	R03	239					D04	1.12	R03	341
L01	5	D	R04	192					D04	1.12	R04	1945
L01	5	D	R05	34					D04	1.12	R05	865
L01	5	D	R06	17					D04	1.12	R06	1161
L01	5	W	R01	44					D05	1.12	R01	1818
L01	5	W	R02	184					D05	1.12	R02	1314
L01	5	W	R03	6					D05	1.12	R03	858
L01	5	W	R04	6					D05	1.12	R04	3405
L01	5	W	R05	22					D05	1.12	R05	1448
L01	5	W	R06	20					D05	1.12	R06	652
L02	5	D	R01	53					D06	1.12	R01	182
L02	5	D	R02	322					D06	1.12	R02	607
L02	5	D	R03	94					D06	1.12	R03	745
L02	5	D	R04	13					D06	1.12	R04	2070
L02	5	D	R06	9					D06	1.12	R05	875
L02	5	W	R01	223					D06	1.12	R06	1945
L02	5	W	R02	69					D07	1.12	R01	84
L02	5	W	R03	41					D07	1.12	R02	1444
L02	5	W	R04	5					D07	1.12	R03	242
L02	5	W	R06	8					D07	1.12	R04	616
L03	5	D	R01	405					D07	1.12	R05	235
L03	5	D	R02	64					D07	1.12	R06	1160
L03	5	D	R03	432					D07	1.12	R07	391
L03	5	D	R04	28					D07	1.12	R08	482
L03	5	D	R05	35					D08	1.12	R01	114
L03	5	D	R06	41					D08	1.12	R02	1219
L03	5	W	R01	1229					D08	1.12	R03	389
L03	5	W	R02	43					D08	1.12	R04	2096
L03	5	W	R03	1					D08	1.12	R05	342
L03	5	W	R04	11					D08	1.12	R06	1658
L03	5	W	R05	6					D08	1.12	R07	24
L03	5	W	R06	54					D08	1.12	R08	231
L04	5	D	R01	211					D09	1.12	R02	464
L04	5	D	R02	273					D09	1.12	R03	75
L04	5	D	R03	131					D09	1.12	R04	1580
L04	5	D	R04	9					D09	1.12	R05	583
L04	5	D	R05	10					D09	1.12	R06	1534
L04	5	D	R06	4					D09	1.12	R07	613
L04	5	W	R01	185					D09	1.12	R08	99
L04	5	W	R03	103					D10	1.12	R01	148
L04	5	W	R04	8					D10	1.12	R02	421
L04	5	W	R05	2					D10	1.12	R03	153
L04	5	W	R06	23					D10	1.12	R04	1360
L05	5	D	R01	17					D10	1.12	R05	378
L05	5	D	R02	289					D10	1.12	R06	944
L05	5	D	R03	790					D10	1.12	R07	109
L05	5	D	R04	11					D10	1.12	R08	530
L05	5	D	R05	6					D11	1.12	R01	16
L05	5	D	R06	6					D11	1.12	R02	419
L05	5	W	R01	135					D11	1.12	R03	48
L05	5	W	R02	306					D11	1.12	R04	350
L05	5	W	R03	79					D11	1.12	R05	206
L05	5	W	R04	18					D11	1.12	R06	483
L05	5	W	R05	2					D11	1.12	R07	855
L05	5	W	R06	44					D11	1.12	R08	43
L06	5	D	R01	177					D01	1	R01	359
L06	5	D	R02	885					D01	1	R02	597
L06	5	D	R03	551					D01	1	R03	802
L06	5	D	R04	4					D01	1	R04	867
L06	5	D	R05	13					D01	1	R05	1702
L06	5	D	R06	30					D01	1	R06	787
L06	5	W	R01	1361					D02	1	R01	1443
L06	5	W	R02	19					D02	1	R02	218
L06	5	W	R03	207					D02	1	R03	1119
L06	5	W	R05	23					D02	1	R04	1109
L06	5	W	R06	13					D02	1	R05	1461
L07	5	D	R01	1756					D02	1	R06	260
L07	5	D	R02	470					D03	1	R01	986
L07	5	D	R03	600					D03	1	R02	451
L07	5	D	R04	3					D03	1	R03	821
L07	5	D	R05	3					D03	1	R04	1329
L07	5	D	R06	7					D03	1	R05	1522
L07	5	W	R01	461					D03	1	R06	123
L07	5	W	R02	697					D04	1	R01	521
L07	5	W	R03	206					D04	1	R02	299
L07	5	W	R04	48					D04	1	R03	844
L07	5	W	R05	3					D04	1	R04	505
L07	5	W	R06	18					D04	1	R05	3452
L08	5	D	R01	781					D04	1	R06	76
L08	5	D	R03	70					D05	1	R01	1372
L08	5	D	R04	1					D05	1	R02	1404
L08	5	D	R05	4					D05	1	R03	801
L08	5	D	R06	16					D05	1	R04	223
L08	5	W	R01	555					D05	1	R05	1054
L08	5	W	R02	514					D05	1	R06	36
L08	5	W	R03	925					D06	1	R01	286
L08	5	W	R04	35					D06	1	R02	735
L08	5	W	R05	4					D06	1	R03	1340
L08	5	W	R06	5					D06	1	R04	1475
L09	5	D	R01	1191					D06	1	R05	937
L09	5	D	R02	288					D06	1	R06	18
L09	5	D	R03	991					D07	1	R01	59
L09	5	D	R04	24					D07	1	R02	665
L09	5	D	R05	3					D07	1	R03	419
L09	5	D	R06	16					D07	1	R04	2464
L09	5	W	R01	383					D07	1	R05	484
L09	5	W	R02	172					D07	1	R06	1275
L09	5	W	R03	2733					D07	1	R07	937
L09	5	W	R04	57					D07	1	R08	450
L09	5	W	R05	11					D08	1	R01	74
L09	5	W	R06	6					D08	1	R02	645
L10	5	D	R02	1027					D08	1	R03	242
L10	5	D	R04	85					D08	1	R04	1426
L10	5	D	R05	18					D08	1	R05	375
L10	5	D	R06	6					D08	1	R06	961
L10	5	W	R01	600					D08	1	R07	1063
L10	5	W	R02	945					D08	1	R08	305
L10	5	W	R03	5076					D09	1	R02	376
L10	5	W	R04	267					D09	1	R03	1033
L10	5	W	R05	78					D09	1	R04	1083
L10	5	W	R06	195					D09	1	R05	748
L11	5	D	R01	1619					D09	1	R06	482
L11	5	D	R02	516					D09	1	R07	270
L11	5	D	R03	273					D09	1	R08	338
L11	5	D	R04	102					D10	1	R01	67
L11	5	D	R05	126					D10	1	R02	221
L11	5	D	R06	71					D10	1	R03	130
L11	5	W	R01	16					D10	1	R04	1802
L11	5	W	R02	493					D10	1	R05	449
L11	5	W	R03	9479					D10	1	R06	984
L11	5	W	R04	200					D10	1	R07	793
L11	5	W	R05	79					D10	1	R08	519
L11	5	W	R06	92					D11	1	R01	58
L12	5	D	R01	706					D11	1	R02	73
L12	5	D	R02	486					D11	1	R03	36
L12	5	D	R03	964					D11	1	R04	907
L12	5	W	R01	703					D11	1	R05	285
L12	5	W	R02	1362					D11	1	R06	123
L12	5	W	R03	6320					D11	1	R07	801
L13	5	D	R01	1668					D11	1	R08	7
L13	5	D	R02	2775
L13	5	D	R03	1908
L13	5	W	R01	273
L13	5	W	R02	396
L13	5	W	R03	3145
L01	6	D	R01	57
L01	6	D	R02	119
L01	6	D	R03	180
L01	6	D	R04	7
L01	6	D	R05	17
L01	6	W	R01	247
L01	6	W	R02	459
L01	6	W	R03	310
L01	6	W	R04	32
L01	6	W	R05	25
L02	6	D	R01	80
L02	6	D	R02	62
L02	6	D	R03	95
L02	6	D	R04	4
L02	6	D	R05	4
L02	6	D	R06	1
L02	6	W	R01	330
L02	6	W	R02	175
L02	6	W	R03	191
L02	6	W	R04	6
L02	6	W	R05	8
L02	6	W	R06	2
L03	6	D	R01	218
L03	6	D	R02	135
L03	6	D	R03	284
L03	6	D	R04	9
L03	6	D	R05	8
L03	6	D	R06	2
L03	6	W	R01	368
L03	6	W	R02	380
L03	6	W	R03	79
L03	6	W	R04	28
L03	6	W	R05	8
L03	6	W	R06	5
L04	6	D	R01	505
L04	6	D	R02	154
L04	6	D	R03	83
L04	6	D	R04	65
L04	6	D	R05	10
L04	6	D	R06	13
L04	6	W	R01	129
L04	6	W	R02	411
L04	6	W	R03	18
L04	6	W	R04	17
L04	6	W	R05	23
L04	6	W	R06	44
L05	6	D	R01	210
L05	6	D	R02	381
L05	6	D	R03	47
L05	6	D	R04	36
L05	6	D	R05	12
L05	6	D	R06	10
L05	6	W	R01	333
L05	6	W	R02	215
L05	6	W	R03	57
L05	6	W	R04	20
L05	6	W	R05	9
L05	6	W	R06	15
L06	6	D	R01	698
L06	6	D	R02	623
L06	6	D	R03	648
L06	6	D	R04	2
L06	6	D	R05	5
L06	6	D	R06	4
L06	6	W	R01	723
L06	6	W	R02	142
L06	6	W	R03	9
L06	6	W	R04	8
L06	6	W	R05	7
L06	6	W	R06	8
L07	6	D	R01	601
L07	6	D	R02	1107
L07	6	D	R03	799
L07	6	D	R04	10
L07	6	D	R05	13
L07	6	D	R06	8
L07	6	W	R01	171
L07	6	W	R02	183
L07	6	W	R03	21
L07	6	W	R04	29
L07	6	W	R05	5
L07	6	W	R06	4
L08	6	D	R01	881
L08	6	D	R02	2488
L08	6	D	R03	311
L08	6	D	R04	74
L08	6	D	R05	6
L08	6	D	R06	5
L08	6	W	R01	291
L08	6	W	R02	457
L08	6	W	R03	66
L08	6	W	R04	30
L08	6	W	R05	123
L08	6	W	R06	12
L09	6	D	R02	98
L09	6	D	R03	186
L09	6	D	R04	78
L09	6	D	R05	228
L09	6	D	R06	2
L09	6	W	R01	158
L09	6	W	R02	471
L09	6	W	R03	141
L09	6	W	R04	1199
L09	6	W	R05	130
L09	6	W	R06	89
L10	6	D	R01	311
L10	6	D	R02	5
L10	6	D	R03	15
L10	6	D	R04	98
L10	6	D	R05	117
L10	6	D	R06	92
L10	6	W	R01	39
L10	6	W	R02	335
L10	6	W	R03	324
L10	6	W	R04	2106
L10	6	W	R05	674
L10	6	W	R06	290
L11	6	D	R01	566
L11	6	D	R02	33
L11	6	D	R04	666
L11	6	D	R05	321
L11	6	D	R06	253
L11	6	W	R01	802
L11	6	W	R03	407
L11	6	W	R04	4218
L11	6	W	R05	1090
L11	6	W	R06	849
L12	6	D	R02	339
L12	6	D	R03	50
L12	6	D	R04	268
L12	6	D	R05	152
L12	6	D	R06	382
L12	6	W	R01	1139
L12	6	W	R02	1231
L12	6	W	R03	207
L12	6	W	R04	3753
L12	6	W	R05	1886
L12	6	W	R06	184
L13	6	D	R01	583
L13	6	D	R02	643
L13	6	D	R03	281
L13	6	W	R01	1717
L13	6	W	R02	699
L13	6	W	R03	1313
L14	6	D	R01	150
L14	6	D	R02	558
L14	6	D	R03	1020
L14	6	W	R01	1756
L14	6	W	R02	1879
L14	6	W	R03	628
L01	7	D	R01	320
L01	7	D	R02	107
L01	7	D	R03	95
L01	7	D	R04	14
L01	7	D	R05	16
L01	7	D	R06	4
L01	7	W	R01	279
L01	7	W	R02	275
L01	7	W	R03	196
L01	7	W	R04	4
L01	7	W	R05	1
L01	7	W	R06	6
L02	7	D	R01	206
L02	7	D	R02	157
L02	7	D	R03	42
L02	7	D	R04	11
L02	7	D	R05	10
L02	7	D	R06	7
L02	7	W	R01	340
L02	7	W	R02	126
L02	7	W	R03	133
L02	7	W	R04	4
L02	7	W	R05	11
L02	7	W	R06	2
L03	7	D	R01	355
L03	7	D	R02	243
L03	7	D	R03	94
L03	7	D	R04	3
L03	7	D	R05	6
L03	7	D	R06	11
L03	7	W	R01	245
L03	7	W	R02	208
L03	7	W	R03	242
L03	7	W	R05	10
L03	7	W	R06	14
L04	7	D	R01	2600
L04	7	D	R02	122
L04	7	D	R03	28
L04	7	D	R04	6
L04	7	D	R05	13
L04	7	D	R06	15
L04	7	W	R01	451
L04	7	W	R02	103
L04	7	W	R04	1
L04	7	W	R05	7
L04	7	W	R06	12
L05	7	D	R01	466
L05	7	D	R02	308
L05	7	D	R03	104
L05	7	D	R04	4
L05	7	D	R05	7
L05	7	D	R06	10
L05	7	W	R01	1745
L05	7	W	R02	341
L05	7	W	R03	121
L05	7	W	R04	18
L05	7	W	R05	5
L05	7	W	R06	10
L06	7	D	R01	617
L06	7	D	R02	511
L06	7	D	R03	56
L06	7	D	R04	1
L06	7	D	R05	11
L06	7	D	R06	13
L06	7	W	R01	639
L06	7	W	R02	940
L06	7	W	R03	81
L06	7	W	R04	5
L06	7	W	R05	18
L06	7	W	R06	35
L07	7	D	R01	316
L07	7	D	R02	408
L07	7	D	R03	129
L07	7	D	R04	2
L07	7	D	R05	13
L07	7	D	R06	17
L07	7	W	R01	1154
L07	7	W	R02	115
L07	7	W	R03	141
L07	7	W	R04	9
L07	7	W	R05	20
L07	7	W	R06	222
L08	7	D	R01	20
L08	7	D	R02	420
L08	7	D	R03	221
L08	7	D	R04	7
L08	7	D	R05	9
L08	7	W	R02	249
L08	7	W	R03	1210
L08	7	W	R04	38
L08	7	W	R05	25
L08	7	W	R06	151
L09	7	D	R01	1
L09	7	D	R02	77
L09	7	D	R03	304
L09	7	D	R04	30
L09	7	D	R05	44
L09	7	D	R06	7
L09	7	W	R01	334
L09	7	W	R02	99
L09	7	W	R03	25
L09	7	W	R04	152
L09	7	W	R05	38
L09	7	W	R06	1171
L10	7	D	R01	340
L10	7	D	R02	343
L10	7	D	R03	4
L10	7	D	R04	19
L10	7	D	R06	9
L10	7	W	R01	80
L10	7	W	R02	165
L10	7	W	R03	11
L10	7	W	R04	208
L10	7	W	R05	134
L10	7	W	R06	129
L11	7	D	R01	150
L11	7	D	R02	854
L11	7	D	R03	278
L11	7	D	R04	77
L11	7	D	R05	498
L11	7	D	R06	31
L11	7	W	R01	669
L11	7	W	R02	40
L11	7	W	R03	116
L11	7	W	R04	310
L11	7	W	R05	892
L11	7	W	R06	77
L12	7	D	R01	224
L12	7	D	R02	347
L12	7	D	R03	2240
L12	7	D	R04	67
L12	7	D	R05	262
L12	7	D	R06	94
L12	7	W	R01	2412
L12	7	W	R02	298
L12	7	W	R03	933
L12	7	W	R04	222
L12	7	W	R05	161
L12	7	W	R06	206
L13	7	D	R01	379
L13	7	D	R02	998
L13	7	D	R03	769
L13	7	D	R04	732
L13	7	D	R05	246
L13	7	D	R06	161
L13	7	W	R01	525
L13	7	W	R02	588
L13	7	W	R03	971
L13	7	W	R04	1351
L13	7	W	R05	138
L13	7	W	R06	189
L14	7	D	R01	317
L14	7	D	R02	751
L14	7	D	R03	568
L14	7	W	R01	333
L14	7	W	R02	149
L14	7	W	R03	455
L01	8	D	R01	105
L01	8	D	R02	45
L01	8	D	R03	94
L01	8	D	R04	3
L01	8	D	R05	3
L01	8	D	R06	1
L01	8	W	R01	313
L01	8	W	R02	98
L01	8	W	R03	15
L01	8	W	R04	17
L01	8	W	R06	2
L02	8	D	R01	160
L02	8	D	R02	106
L02	8	D	R03	16
L02	8	D	R04	2
L02	8	D	R05	1
L02	8	W	R01	56
L02	8	W	R02	85
L02	8	W	R03	104
L02	8	W	R04	4
L02	8	W	R05	1
L03	8	D	R01	196
L03	8	D	R02	32
L03	8	D	R03	81
L03	8	D	R04	5
L03	8	D	R05	6
L03	8	W	R01	68
L03	8	W	R02	81
L03	8	W	R03	90
L03	8	W	R04	8
L03	8	W	R05	1
L04	8	D	R01	84
L04	8	D	R02	72
L04	8	D	R03	169
L04	8	D	R04	3
L04	8	D	R06	2
L04	8	W	R01	386
L04	8	W	R02	116
L04	8	W	R03	167
L04	8	W	R04	6
L04	8	W	R05	1
L05	8	D	R01	233
L05	8	D	R02	162
L05	8	D	R03	89
L05	8	D	R04	11
L05	8	D	R05	1
L05	8	D	R06	1
L05	8	W	R01	149
L05	8	W	R02	601
L05	8	W	R03	146
L05	8	W	R04	9
L05	8	W	R06	24
L06	8	D	R01	1
L06	8	D	R02	171
L06	8	D	R03	90
L06	8	D	R06	13
L06	8	W	R01	215
L06	8	W	R02	1378
L06	8	W	R03	132
L06	8	W	R04	2
L06	8	W	R05	8
L06	8	W	R06	9
L07	8	D	R01	73
L07	8	D	R02	138
L07	8	D	R03	160
L07	8	D	R04	2
L07	8	D	R05	1
L07	8	D	R06	7
L07	8	W	R01	561
L07	8	W	R02	376
L07	8	W	R03	219
L07	8	W	R04	10
L07	8	W	R05	17
L07	8	W	R06	5
L08	8	D	R01	86
L08	8	D	R02	125
L08	8	D	R03	36
L08	8	D	R04	1
L08	8	D	R05	3
L08	8	D	R06	46
L08	8	W	R01	455
L08	8	W	R02	132
L08	8	W	R03	100
L08	8	W	R04	7
L08	8	W	R05	16
L08	8	W	R06	139
L09	8	D	R01	70
L09	8	D	R02	99
L09	8	D	R03	92
L09	8	D	R04	11
L09	8	D	R05	2
L09	8	D	R06	15
L09	8	W	R01	682
L09	8	W	R02	57
L09	8	W	R03	222
L09	8	W	R04	14
L09	8	W	R05	1
L09	8	W	R06	46
L10	8	D	R01	28
L10	8	D	R02	6
L10	8	D	R03	145
L10	8	D	R04	4
L10	8	D	R05	39
L10	8	D	R06	15
L10	8	W	R01	871
L10	8	W	R02	196
L10	8	W	R03	2622
L10	8	W	R04	162
L10	8	W	R05	33
L10	8	W	R06	19
L11	8	D	R01	47
L11	8	D	R02	6
L11	8	D	R03	411
L11	8	D	R04	9
L11	8	D	R05	51
L11	8	D	R06	3
L11	8	W	R01	440
L11	8	W	R02	369
L11	8	W	R03	133
L11	8	W	R04	232
L11	8	W	R05	9
L11	8	W	R06	22
L12	8	D	R01	691
L12	8	D	R02	34
L12	8	D	R03	328
L12	8	D	R04	83
L12	8	D	R05	71
L12	8	D	R06	34
L12	8	W	R01	3591
L12	8	W	R02	1179
L12	8	W	R03	289
L12	8	W	R04	883
L12	8	W	R05	120
L12	8	W	R06	60
L13	8	D	R01	132
L13	8	D	R02	6
L13	8	D	R03	1133
L13	8	D	R04	274
L13	8	D	R05	19
L13	8	D	R06	96
L13	8	W	R01	851
L13	8	W	R02	1335
L13	8	W	R03	663
L13	8	W	R04	522
L13	8	W	R05	215
L13	8	W	R06	156
L14	8	D	R01	199
L14	8	D	R02	383
L14	8	D	R03	359
L14	8	W	R01	182
L14	8	W	R02	807
L14	8	W	R03	48
L15	8	D	R01	635
L15	8	D	R02	385
L15	8	D	R03	260
L15	8	W	R01	1552
L15	8	W	R02	1115
L15	8	W	R03	33
L01	9	D	R01	19
L01	9	D	R02	8
L01	9	D	R03	43
L01	9	D	R04	6
L01	9	D	R06	3
L01	9	W	R01	2
L01	9	W	R02	20
L01	9	W	R03	177
L01	9	W	R04	5
L01	9	W	R05	2
L01	9	W	R06	2
L02	9	D	R01	19
L02	9	D	R02	18
L02	9	D	R03	18
L02	9	D	R05	2
L02	9	D	R06	2
L02	9	W	R01	66
L02	9	W	R02	10
L02	9	W	R03	78
L02	9	W	R04	7
L02	9	W	R05	3
L02	9	W	R06	7
L03	9	D	R01	29
L03	9	D	R02	32
L03	9	D	R03	14
L03	9	D	R04	4
L03	9	D	R06	3
L03	9	W	R01	151
L03	9	W	R02	68
L03	9	W	R03	255
L03	9	W	R04	7
L03	9	W	R05	6
L03	9	W	R06	2
L04	9	D	R01	228
L04	9	D	R02	36
L04	9	D	R03	61
L04	9	D	R04	2
L04	9	D	R05	3
L04	9	D	R06	1
L04	9	W	R01	282
L04	9	W	R02	15
L04	9	W	R03	187
L04	9	W	R04	4
L04	9	W	R05	2
L04	9	W	R06	5
L05	9	D	R01	22
L05	9	D	R02	40
L05	9	D	R03	37
L05	9	D	R04	3
L05	9	D	R05	4
L05	9	W	R01	46
L05	9	W	R02	198
L05	9	W	R03	46
L05	9	W	R04	9
L05	9	W	R05	3
L05	9	W	R06	4
L06	9	D	R01	162
L06	9	D	R02	137
L06	9	D	R03	43
L06	9	D	R04	1
L06	9	D	R05	6
L06	9	D	R06	2
L06	9	W	R01	27
L06	9	W	R02	84
L06	9	W	R03	80
L06	9	W	R04	4
L06	9	W	R05	6
L06	9	W	R06	11
L07	9	D	R01	59
L07	9	D	R02	132
L07	9	D	R03	41
L07	9	D	R04	3
L07	9	D	R06	2
L07	9	W	R01	154
L07	9	W	R02	314
L07	9	W	R03	68
L07	9	W	R04	5
L07	9	W	R05	15
L07	9	W	R06	13
L08	9	D	R01	57
L08	9	D	R02	205
L08	9	D	R03	58
L08	9	D	R04	2
L08	9	D	R05	24
L08	9	D	R06	1
L08	9	W	R01	71
L08	9	W	R02	184
L08	9	W	R03	269
L08	9	W	R04	3
L08	9	W	R05	21
L08	9	W	R06	5
L09	9	D	R01	31
L09	9	D	R02	91
L09	9	D	R03	307
L09	9	D	R05	13
L09	9	D	R06	13
L09	9	W	R01	254
L09	9	W	R02	118
L09	9	W	R03	171
L09	9	W	R04	54
L09	9	W	R05	36
L09	9	W	R06	20
L10	9	D	R01	182
L10	9	D	R02	108
L10	9	D	R03	55
L10	9	D	R04	25
L10	9	D	R05	39
L10	9	D	R06	16
L10	9	W	R01	274
L10	9	W	R02	145
L10	9	W	R03	324
L10	9	W	R04	54
L10	9	W	R05	164
L10	9	W	R06	21
L11	9	D	R01	866
L11	9	D	R02	119
L11	9	D	R03	188
L11	9	D	R04	15
L11	9	D	R05	55
L11	9	D	R06	13
L11	9	W	R01	191
L11	9	W	R02	58
L11	9	W	R03	608
L11	9	W	R04	99
L11	9	W	R05	130
L11	9	W	R06	55
L12	9	D	R01	159
L12	9	D	R02	84
L12	9	D	R03	203
L12	9	D	R04	6
L12	9	D	R05	84
L12	9	D	R06	77
L12	9	W	R01	660
L12	9	W	R02	1534
L12	9	W	R03	1212
L12	9	W	R04	79
L12	9	W	R05	421
L12	9	W	R06	65
L13	9	D	R01	625
L13	9	D	R02	290
L13	9	D	R03	380
L13	9	D	R04	107
L13	9	D	R05	160
L13	9	D	R06	47
L13	9	W	R01	1877
L13	9	W	R02	1173
L13	9	W	R03	240
L13	9	W	R04	101
L13	9	W	R05	293
L13	9	W	R06	100
L14	9	D	R01	1143
L14	9	D	R02	311
L14	9	D	R03	428
L14	9	W	R01	784
L14	9	W	R02	3972
L14	9	W	R03	567
L15	9	D	R01	415
L15	9	D	R03	209
L15	9	W	R01	1088
L15	9	W	R02	83
L15	9	W	R03	828
