## Supplementary material for "Stress drives plasticity in leaf maturation transcriptional dynamics": Table S2

### Sheet: Validated Cell Type Markers
Supplementary Table 2
List of validated cell type markers used for cluster annotation.
	Gene ID	Annotation	Cell Type	Reference
	AT3G27920	GLABRA1	Trichome	Kirik, V., Lee, M.M., Wester, K., Herrmann, U., Zheng, Z., Oppenheimer, D., Schiefelbein, J. and Hulskamp, M., 2005. Functional diversification of MYB23 and GL1 genes in trichome morphogenesis and initiation.
	AT1G79840	GL2	Trichome	Szymanski, D.B., Jilk, R.A., Pollock, S.M. and Marks, M.D., 1998. Control of GL2 expression in Arabidopsis leaves and trichomes. Development, 125(7), pp.1161-1171.; Oashi et al., 2002
	AT4G32650	KC1	Trichome	Pilot, G., Gaymard, F., Mouline, K., Chérel, I. and Sentenac, H., 2003. Regulated expression of Arabidopsis Shaker K+ channel genes involved in K+ uptake and distribution in the plant. Plant molecular biology, 51, pp.773-787.
	AT5G57800	YRE	Trichome	Kurata, T., Kawabata‐Awai, C., Sakuradani, E., Shimizu, S., Okada, K. and Wada, T., 2003. The YORE‐YORE gene regulates multiple aspects of epidermal cell differentiation in Arabidopsis. The Plant Journal, 36(1), pp.55-66
	AT3G16670	Pollen Ole e 1 extensin family protein	Hydathode	Procko, C., Lee, T., Borsuk, A., Bargmann, B.O., Dabi, T., Nery, J.R., Estelle, M., Baird, L., O’Connor, C., Brodersen, C. and Ecker, J.R., 2022. Leaf cell-specific and single-cell transcriptional profiling reveals a role for the palisade layer in UV light protection. The Plant Cell, 34(9), pp.3261-3279.
	AT1G62510	no annotation	Hydathode	Procko, C., Lee, T., Borsuk, A., Bargmann, B.O., Dabi, T., Nery, J.R., Estelle, M., Baird, L., O’Connor, C., Brodersen, C. and Ecker, J.R., 2022. Leaf cell-specific and single-cell transcriptional profiling reveals a role for the palisade layer in UV light protection. The Plant Cell, 34(9), pp.3261-3279.
	AT3G16660	Pollen Ole e 1 extensin family protein	Hydathode	Procko, C., Lee, T., Borsuk, A., Bargmann, B.O., Dabi, T., Nery, J.R., Estelle, M., Baird, L., O’Connor, C., Brodersen, C. and Ecker, J.R., 2022. Leaf cell-specific and single-cell transcriptional profiling reveals a role for the palisade layer in UV light protection. The Plant Cell, 34(9), pp.3261-3279.
	AT5G54690	IRX8	Xylem Parenchyma	Peña, M.J., Zhong, R., Zhou, G.K., Richardson, E.A., O'Neill, M.A., Darvill, A.G., York, W.S. and Ye, Z.H., 2007. Arabidopsis irregular xylem8 and irregular xylem9: implications for the complexity of glucuronoxylan biosynthesis. The Plant Cell, 19(2), pp.549-563.
	AT2G37090	IRX9	Xylem Parenchyma	Meents, M.J., Motani, S., Mansfield, S.D. and Samuels, A.L., 2019. Organization of xylan production in the Golgi during secondary cell wall biosynthesis. Plant Physiology, 181(2), pp.527-546.
	AT4G35350	XCP1	Xylem Parenchyma	Avci, U., Earl Petzold, H., Ismail, I.O., Beers, E.P. and Haigler, C.H., 2008. Cysteine proteases XCP1 and XCP2 aid micro‐autolysis within the intact central vacuole during xylogenesis in Arabidopsis roots. The Plant Journal, 56(2), pp.303-315.
	AT2G38080	LAC4	Xylem Parenchyma	Schuetz, M., Benske, A., Smith, R.A., Watanabe, Y., Tobimatsu, Y., Ralph, J., Demura, T., Ellis, B. and Samuels, A.L., 2014. Laccases direct lignification in the discrete secondary cell wall domains of protoxylem. Plant physiology, 166(2), pp.798-807.
	AT3G48740	SWEET11	Phloem Parenchyma & Companion Cells	Chen, L.Q., Qu, X.Q., Hou, B.H., Sosso, D., Osorio, S., Fernie, A.R. and Frommer, W.B., 2012. Sucrose efflux mediated by SWEET proteins as a key step for phloem transport. Science, 335(6065), pp.207-211.
	AT5G23660	SWEET12	Phloem Parenchyma & Companion Cells	Chen, L.Q., Qu, X.Q., Hou, B.H., Sosso, D., Osorio, S., Fernie, A.R. and Frommer, W.B., 2012. Sucrose efflux mediated by SWEET proteins as a key step for phloem transport. Science, 335(6065), pp.207-211.
	AT1G22710	SUC2	Phloem Parenchyma & Companion Cells	Kim, J.Y., Symeonidi, E., Pang, T.Y., Denyer, T., Weidauer, D., Bezrutczyk, M., Miras, M., Zöllner, N., Hartwig, T., Wudick, M.M. and Lercher, M., 2021. Distinct identities of leaf phloem cells revealed by single cell transcriptomics. The Plant Cell, 33(3), pp.511-530.
	AT5G02600	NAKR1	Phloem Parenchyma & Companion Cells	Zhu, Y., Liu, L., Shen, L. and Yu, H., 2016. NaKR1 regulates long-distance movement of FLOWERING LOCUS T in Arabidopsis. Nature plants, 2(6), pp.1-10.
	AT4G14480	BLUS1	Guard cell	Takemiya, A., Sugiyama, N., Fujimoto, H., Tsutsumi, T., Yamauchi, S., Hiyama, A., Tada, Y., Christie, J.M. and Shimazaki, K.I., 2013. Phosphorylation of BLUS1 kinase by phototropins is a primary step in stomatal opening. Nature communications, 4(1), p.2094.
	AT1G12480	SLAC1	Guard cell	Vahisalu, T., Kollist, H., Wang, Y.F., Nishimura, N., Chan, W.Y., Valerio, G., Lamminmäki, A., Brosché, M., Moldau, H., Desikan, R. and Schroeder, J.I., 2008. SLAC1 is required for plant guard cell S-type anion channel function in stomatal signalling. Nature, 452(7186), pp.487-491.
	AT1G22690	GASA9	Guard cell	Seller, C.A. and Schroeder, J.I., 2023. Distinct guard cell–specific remodeling of chromatin accessibility during abscisic acid–and CO2-dependent stomatal regulation. Proceedings of the National Academy of Sciences, 120(52), p.e2310670120.
	AT1G29910	CAB3	Mesophyll	Endo, M., Shimizu, H., Nohales, M.A., Araki, T. and Kay, S.A., 2014. Tissue-specific clocks in Arabidopsis show asymmetric coupling. Nature, 515(7527), pp.419-422.
	AT2G05100	LHCB2.1	Mesophyll	Sawchuk, M.G., Donner, T.J., Head, P. and Scarpella, E., 2008. Unique and overlapping expression patterns among members of photosynthesis-associated nuclear gene families in Arabidopsis. Plant physiology, 148(4), pp.1908-1924.
	AT5G38420	RbcS2B	Mesophyll	Sawchuk, M.G., Donner, T.J., Head, P. and Scarpella, E., 2008. Unique and overlapping expression patterns among members of photosynthesis-associated nuclear gene families in Arabidopsis. Plant physiology, 148(4), pp.1908-1924.
	AT5G01530	LHCB4.1	Mesophyll	Sawchuk, M.G., Donner, T.J., Head, P. and Scarpella, E., 2008. Unique and overlapping expression patterns among members of photosynthesis-associated nuclear gene families in Arabidopsis. Plant physiology, 148(4), pp.1908-1924.
	AT4G10340	LHCB5	Mesophyll	Sawchuk, M.G., Donner, T.J., Head, P. and Scarpella, E., 2008. Unique and overlapping expression patterns among members of photosynthesis-associated nuclear gene families in Arabidopsis. Plant physiology, 148(4), pp.1908-1924.
	AT3G01500	CA1	Mesophyll	Kerk, N.M., Ceserani, T., Tausta, S.L., Sussex, I.M. and Nelson, T.M., 2003. Laser capture microdissection of cells from plant tissues. Plant physiology, 132(1), pp.27-35.
	AT2G26250	FDH	Epidermis	Yephremov, A., Wisman, E., Huijser, P., Huijser, C., Wellesen, K. and Saedler, H., 1999. Characterization of the FIDDLEHEAD gene of Arabidopsis reveals a link between adhesion response and cell differentiation in the epidermis. The Plant Cell, 11(11), pp.2187-2201.
	AT2G30424	TCL2	Epidermis	Gan, L., Xia, K., Chen, J.G. and Wang, S., 2011. Functional characterization of TRICHOMELESS2, a new single-repeat R3 MYB transcription factor in the regulation of trichome patterning in Arabidopsis. BMC plant biology, 11, pp.1-12.
	AT1G27950	LPTG1	Epidermis	Kim, H., Lee, S.B., Kim, H.J., Min, M.K., Hwang, I. and Suh, M.C., 2012. Characterization of glycosylphosphatidylinositol-anchored lipid transfer protein 2 (LTPG2) and overlapping function between LTPG/LTPG1 and LTPG2 in cuticular wax export or accumulation in Arabidopsis thaliana. Plant and Cell Physiology, 53(8), pp.1391-1403.
	AT5G13930	CHS	Epidermis	Mahroug, S., Courdavault, V., Thiersault, M., St-Pierre, B. and Burlat, V., 2006. Epidermis is a pivotal site of at least four secondary metabolic pathways in Catharanthus roseus aerial organs. Planta, 223, pp.1191-1200.
	AT2G42840	PDF1	Epidermis	Abe, M., Takahashi, T. and Komeda, Y., 1999. Cloning and characterization of an L1 layer-specific gene in Arabidopsis thaliana. Plant and cell physiology, 40(6), pp.571-580.
	AT1G80080	TMM	Epidermis	Nadeau, J.A. and Sack, F.D., 2002. Control of stomatal distribution on the Arabidopsis leaf surface. Science, 296(5573), pp.1697-1700.
	AT5G26000	TGG1	Myrosin Idioblast	Ueda, H., Nishiyama, C., Shimada, T., Koumoto, Y., Hayashi, Y., Kondo, M., Takahashi, T., Ohtomo, I., Nishimura, M. and Hara-Nishimura, I., 2006. AtVAM3 is required for normal specification of idioblasts, myrosin cells. Plant and cell physiology, 47(1), pp.164-175.
	AT5G25980	TGG2	Myrosin Idioblast	Ueda, H., Nishiyama, C., Shimada, T., Koumoto, Y., Hayashi, Y., Kondo, M., Takahashi, T., Ohtomo, I., Nishimura, M. and Hara-Nishimura, I., 2006. AtVAM3 is required for normal specification of idioblasts, myrosin cells. Plant and cell physiology, 47(1), pp.164-175.
